# Transcription factor 19 is an androgen responsive gene that modulates vessel homeostasis and sustains metastatic prostate cancer

**DOI:** 10.1101/2025.02.04.636232

**Authors:** Amaia Ercilla, Jana R. Crespo, Saioa Garcia-Longarte, Marta Fidalgo, Natalia Martin-Martin, Onintza Carlevaris, Ianire Astobiza, Sonia Fernández-Ruiz, Marc Guiu, Laura Bárcena, Isabel Mendizabal, Ana M. Aransay, Mariona Graupera, Roger R. Gomis, Arkaitz Carracedo

## Abstract

Prostate cancer is a prevalent tumor type that, despite being highly curable, progresses to metastatic disease in a fraction of patients, thus accounting for more than 350.000 annual deaths worldwide. In turn, uncovering the molecular insights of metastatic disease is instrumental to improve the survival rate of prostate cancer patients. By means of gene expression metanalysis in multiple prostate cancer patient cohorts, we identified a set of genes that are differentially expressed in aggressive prostate cancer. *Transcription factor 19 (TCF19)* stood out as an unprecedented epithelial gene upregulated in metastatic disease, with prognostic potential and associated with the activity of androgen receptor. By combining computational and empiric approaches, our data revealed that TCF19 is required for full metastatic capacity and its depletion influences core cancer-related processes, such as vascular permeability, supporting the role of this gene in the dissemination of prostate tumor cells.
