## Supplementary material for "Transcription factor 19 is an androgen responsive gene that modulates vessel homeostasis and sustains metastatic prostate cancer": Table S1

### Sheet: Sheet1
Supplementary Table S1. Short hairpin RNA sequences employed in the study and Sigma Mission reference
	shRNA	Species	Sigma Mission Ref.	Target sequence
	sh1 TCF19	Human	TRCN0000015409	CCCAGGAAGAAACTCCGTGTA
	sh2 TCF19	Human	TRCN0000015411	GTTCCAACAAGTACGAGTCAA
