## Supplementary material for "Transcription factor 19 is an androgen responsive gene that modulates vessel homeostasis and sustains metastatic prostate cancer": Table S2

### Sheet: Sheet1
Supplementary Table S2. Taqman probes (Life Technologies) and primer/probes from Universal Probe Library (Roche) used in the study
	Gene	Species	Taqman probe	Fw primer	Rv primer	Roche probe
	TCF19	Human	Hs00232525	-	-	-
	KLK3	Human	Hs02576345	-	-	-
	CA9	Human	Hs00154208	-	-	-
	VEGFA	Human	-	cctccgaaaccatgaacttt	atgattctgccctcctcctt	22
	p21	Human	-	tcactgtcttgtacccttgtgc	ggcgtttggagtggtagaaa	32
	p27	Human	-	ccctagagggcaagtacgagt	agtagaactcgggcaagctg	39
	CCND1	Human	-	gctgtgcatctacaccgaca	ttgagcttgttcaccaggag	17
	VIMENTIN	Human	-	tggtctaacggtttccccta	gacctcggagcgagagtg	56
	SNAIL	Human	-	gctgcaggactctaatccaga	gctgcaggactctaatccaga	11
	ANGPTL4	Human	Hs01101123	-	-	-
	BINP3	Human	Hs00969291	-	-	-
	SLC2A1	Human	-	ggttgtgccatactcatgacc	cagataggacatccagggtagc	67
	GAPDH	Human	Hs02758991	-	-	-
	RPLP0	Human	Hs02992885	-	-	-
