## Supplementary material for "Transcription factor 19 is an androgen responsive gene that modulates vessel homeostasis and sustains metastatic prostate cancer": Table S3

### Sheet: FDR 0.05 Log2FC 1
Supplementary Table S3. Differentially expressed genes in PC3 cells upon transduction with shTCF19
	GeneID	Symbol	logFC	FDR
	ENSG00000176584	DMBT1L1	7.64581	0.0374414
	ENSG00000103460	TOX3	6.82966	0.00739936
	ENSG00000183206	POTEC	6.51325	3.33756e-10
	ENSG00000006788	MYH13	6.40886	0.0259094
	ENSG00000104879	CKM	6.40821	0.00940749
	ENSG00000264424	MYH4	6.25598	0.0160428
	ENSG00000169562	GJB1	6.24234	0.0384416
	ENSG00000196090	PTPRT	6.1933	0.000886338
	ENSG00000228184	SNX19P1	6.01149	3.6651e-06
	ENSG00000235598	RRM2P4	5.71773	3.24065e-07
	ENSG00000237381	NT5DC1P1	5.69891	1.78246e-05
	ENSG00000143632	ACTA1	5.5556	0.000895017
	ENSG00000130598	TNNI2	5.47855	0.00788805
	ENSG00000204740	MALRD1	5.43713	7.75109e-05
	ENSG00000265766	CXADRP3	5.38844	5.87254e-06
	ENSG00000078596	ITM2A	5.37591	1.71948e-20
	ENSG00000169059	VCX3A	5.34769	1.70575e-09
	ENSG00000182111	ZNF716	5.25049	4.48186e-23
	ENSG00000178235	SLITRK1	5.20939	5.40853e-05
	ENSG00000180777	ANKRD30B	5.05804	1.601e-07
	ENSG00000206190	ATP10A	4.98409	0.000204449
	ENSG00000226307	HNRNPDLP1	4.96767	3.10014e-05
	ENSG00000226818	SLC6A6P1	4.94653	0.000202574
	ENSG00000223614	ZNF735	4.92456	0.000321539
	ENSG00000196277	GRM7	4.86866	5.48765e-05
	ENSG00000197085	NPSR1-AS1	4.82562	3.01189e-07
	ENSG00000232672	ACTG1P21	4.8125	0.0259769
	ENSG00000171303	KCNK3	4.78927	0.0108269
	ENSG00000265340	OR4K7P	4.74652	0.00229275
	ENSG00000258743	LINC02301	4.66819	0.0020934
	ENSG00000235425	RPS7P13	4.66508	0.00162385
	ENSG00000196350	ZNF729	4.65768	1.24778e-08
	ENSG00000271077	PER3P1	4.64799	0.00367685
	ENSG00000162951	LRRTM1	4.58557	0.000705507
	ENSG00000203923	SPANXN1	4.57406	0.000247923
	ENSG00000266554	LINC01443	4.56041	0.00436266
	ENSG00000215085	GTF3C6P1	4.5602	2.86445e-09
	ENSG00000269138	ZNF209P	4.54971	0.00112378
	ENSG00000196218	RYR1	4.53207	0.00901904
	ENSG00000218549	OR4K12P	4.51302	0.000300259
	ENSG00000179915	NRXN1	4.45188	2.1192e-06
	ENSG00000238213	TARDBPP2	4.45081	0.00108052
	ENSG00000166351	POTED	4.44623	0.00297013
	ENSG00000068976	PYGM	4.25285	0.000140463
	ENSG00000143318	CASQ1	4.2469	0.0068068
	ENSG00000154646	TMPRSS15	4.23233	5.03412e-13
	ENSG00000236185	HNRNPDLP3	4.22059	1.47359e-05
	ENSG00000172817	CYP7B1	4.18192	0.00497548
	ENSG00000230275	SERBP1P4	4.17669	8.31244e-05
	ENSG00000102290	PCDH11X	4.14701	7.8021e-06
	ENSG00000271095	BNIP3P28	4.04061	3.90507e-06
	ENSG00000197360	ZNF98	4.02681	2.15449e-16
	ENSG00000126733	DACH2	4.00746	0.000560271
	ENSG00000263317	LINC01982	3.98255	9.72029e-07
	ENSG00000213973	ZNF99	3.96559	3.14655e-25
	ENSG00000129354	AP1M2	3.93037	0.0170193
	ENSG00000258859	LINC02296	3.91281	0.00827293
	ENSG00000233548	CYCSP44	3.91253	0.0112228
	ENSG00000066032	CTNNA2	3.89736	3.61461e-19
	ENSG00000101470	TNNC2	3.8911	0.00247435
	ENSG00000176884	GRIN1	3.86833	0.00886981
	ENSG00000165238	WNK2	3.82168	0.000127323
	ENSG00000155052	CNTNAP5	3.82137	0.00133875
	ENSG00000236313	VN1R53P	3.80528	4.99933e-05
	ENSG00000255300	LINC02745	3.80359	0.00824463
	ENSG00000231228	ARPP19P1	3.79057	0.0475207
	ENSG00000229676	ZNF492	3.767	4.27845e-34
	ENSG00000237632	S100A11P1	3.73809	0.013392
	ENSG00000240225	ZNF542P	3.73261	4.95415e-05
	ENSG00000269118	FAM90A28P	3.71159	3.35195e-06
	ENSG00000213988	ZNF90	3.69204	1.52642e-25
	ENSG00000248663	LINC00992	3.65465	0.00208403
	ENSG00000160191	PDE9A	3.64139	0.0196395
	ENSG00000197123	ZNF679	3.61287	1.34135e-05
	ENSG00000223962	UBBP3	3.60283	0.00164377
	ENSG00000175302	ANKRD30BP1	3.56278	0.000744106
	ENSG00000146938	NLGN4X	3.53116	6.12364e-16
	ENSG00000241149	ZNF722	3.50091	2.42286e-06
	ENSG00000237484	LINC01684	3.49925	0.0230034
	ENSG00000159251	ACTC1	3.48984	0.0464215
	ENSG00000269067	ZNF728	3.48599	0.000267545
	ENSG00000268696	ZNF723	3.40873	0.0195672
	ENSG00000189348	FAM90A27P	3.40073	2.48164e-06
	ENSG00000231093	TRMT1P1	3.39372	2.19162e-08
	ENSG00000224141	MIR548XHG	3.38066	3.00104e-31
	ENSG00000277932	OR52E5	3.35557	0.00124145
	ENSG00000115112	TFCP2L1	3.35495	0.0234666
	ENSG00000252621	Y_RNA	3.33295	2.07401e-05
	ENSG00000253831	ETV3L	3.3015	0.0332201
	ENSG00000214652	ZNF727	3.29588	1.47348e-18
	ENSG00000198153	ZNF849P	3.28856	0.000431012
	ENSG00000270325	BNIP3P9	3.28558	0.00950091
	ENSG00000283117	MGC4859	3.24948	0.0294982
	ENSG00000160321	ZNF208	3.22511	1.85583e-12
	ENSG00000224625	TUBB8P6	3.21136	0.0268937
	ENSG00000187398	LUZP2	3.21121	1.59088e-26
	ENSG00000264570	SNX19P3	3.18375	0.000314741
	ENSG00000046889	PREX2	3.17304	3.37201e-14
	ENSG00000101938	CHRDL1	3.1596	0.0214865
	ENSG00000196109	ZNF676	3.15944	0.000272782
	ENSG00000174740	PABPC5	3.14408	5.01201e-11
	ENSG00000158516	CPA2	3.12121	1.22615e-08
	ENSG00000219061	TRIM51FP	3.1182	0.0426567
	ENSG00000153779	TGIF2LX	3.11815	9.35472e-12
	ENSG00000223467	CALM1P1	3.08046	0.00401261
	ENSG00000258331	LINC02461	3.07206	0.0194898
	ENSG00000134193	REG4	3.07187	1.31014e-23
	ENSG00000223734	LAPTM4A-DT	3.07132	0.0481803
	ENSG00000104321	TRPA1	3.07091	0.00013342
	ENSG00000132681	ATP1A4	3.06907	0.0142808
	ENSG00000099399	MAGEB2	3.06539	0.00272315
	ENSG00000179542	SLITRK4	3.0098	0.000361322
	ENSG00000116299	ELAPOR1	3.00211	0.0067263
	ENSG00000112796	ENPP5	2.98909	0.0194908
	ENSG00000225868	WDR87BP	2.98676	0.00309942
	ENSG00000133116	KL	2.98056	0.024025
	ENSG00000134588	USP26	2.97109	0.000559961
	ENSG00000277514	OR52Q1P	2.96222	0.0479755
	ENSG00000124429	POF1B	2.95893	1.02237e-15
	ENSG00000144619	CNTN4	2.93854	8.36281e-05
	ENSG00000250484	PPIAP76	2.906	0.0388803
	ENSG00000160185	UBASH3A	2.88937	5.16082e-06
	ENSG00000134323	MYCN	2.88906	0.0116405
	ENSG00000227195	MIR663AHG	2.84423	0.000132015
	ENSG00000243592	RPL17P22	2.82658	6.16517e-05
	ENSG00000198354	DCAF12L2	2.82129	0.000733436
	ENSG00000182888	RPS27AP20	2.78613	0.0106553
	ENSG00000148483	TMEM236	2.78298	0.000184295
	ENSG00000276290	RBBP4P3	2.76935	0.0349812
	ENSG00000186310	NAP1L3	2.73278	4.48616e-16
	ENSG00000198453	ZNF568	2.73164	0.000225449
	ENSG00000215899	EEF1A1P46	2.72989	0.0278275
	ENSG00000268104	SLC6A14	2.71495	6.27039e-05
	ENSG00000250590	LINC02492	2.69305	0.0298832
	ENSG00000234161	PABPC5-AS1	2.6886	0.0215053
	ENSG00000275469	MIR6130	2.67749	0.000495489
	ENSG00000231058	MSANTD2P1	2.67595	2.05378e-11
	ENSG00000182583	VCX	2.67442	0.00159821
	ENSG00000231532	LINC01249	2.66148	0.000766933
	ENSG00000170579	DLGAP1	2.64628	0.0229492
	ENSG00000223403	MEG9	2.61449	0.00657753
	ENSG00000196296	ATP2A1	2.61379	0.00916321
	ENSG00000130940	CASZ1	2.60927	6.11596e-05
	ENSG00000258123	LINC02444	2.59846	0.0160428
	ENSG00000235687	LINC00993	2.59574	2.23226e-13
	ENSG00000251453	HAUS1P1	2.58183	0.0472774
	ENSG00000245832	MIR4300HG	2.57754	0.0403409
	ENSG00000264301	LINC01444	2.56188	0.0264221
	ENSG00000144407	PTH2R	2.534	0.000120096
	ENSG00000235984	GPC5-AS1	2.53222	0.0231382
	ENSG00000158865	SLC5A11	2.52404	0.0242767
	ENSG00000007314	SCN4A	2.51661	0.030359
	ENSG00000244402	RN7SL314P	2.49247	0.000250919
	ENSG00000148803	FUOM	2.48841	5.77792e-06
	ENSG00000134259	NGF	2.48322	2.09568e-12
	ENSG00000269228	RPS27AP19	2.45856	0.00172177
	ENSG00000169083	AR	2.45412	1.43397e-05
	ENSG00000152822	GRM1	2.45263	6.69898e-20
	ENSG00000148513	ANKRD30A	2.40535	1.04747e-36
	ENSG00000171557	FGG	2.37621	8.81955e-05
	ENSG00000224899	LINC02830	2.36885	0.000654627
	ENSG00000204019	CT83	2.36016	0.0278275
	ENSG00000105967	TFEC	2.35818	1.2838e-11
	ENSG00000163501	IHH	2.34937	0.00386522
	ENSG00000219368	ZNF299P	2.34163	1.15311e-08
	ENSG00000185053	SGCZ	2.33811	0.00279059
	ENSG00000125965	GDF5	2.32484	0.000195157
	ENSG00000108773	KAT2A	2.31385	0.0273727
	ENSG00000268658	LINC00664	2.28599	4.26507e-18
	ENSG00000229937	PRPS1L1	2.27658	0.00341118
	ENSG00000228014	ZNF680P1	2.26986	4.79432e-05
	ENSG00000237440	ZNF737	2.26742	9.6114e-40
	ENSG00000215864	NBPF7P	2.26739	0.0405509
	ENSG00000185985	SLITRK2	2.26069	0.00375989
	ENSG00000251445	CBR4-DT	2.2593	0.0417793
	ENSG00000215909	BRWD1P1	2.25134	0.0471291
	ENSG00000278630	LINC02335	2.24833	0.00180906
	ENSG00000248448	COX5BP1	2.2384	0.0028645
	ENSG00000199197	RN7SKP72	2.22176	0.00389375
	ENSG00000198429	ZNF69	2.21881	5.05491e-12
	ENSG00000075340	ADD2	2.21601	0.00849409
	ENSG00000203883	SOX18	2.21392	0.0269878
	ENSG00000224820	BTF3P4	2.2115	0.00523295
	ENSG00000109158	GABRA4	2.2074	6.41537e-11
	ENSG00000253554	LINC01414	2.2016	0.0143284
	ENSG00000086548	CEACAM6	2.20129	3.01272e-07
	ENSG00000256229	ZNF486	2.19642	4.29977e-35
	ENSG00000197124	ZNF682	2.19561	2.12077e-37
	ENSG00000166415	WDR72	2.16977	2.25519e-07
	ENSG00000139219	COL2A1	2.16223	0.00391712
	ENSG00000269964	MEI4	2.15358	0.0279734
	ENSG00000163873	GRIK3	2.14992	0.0127206
	ENSG00000205642	VCX3B	2.14678	0.00119827
	ENSG00000184292	TACSTD2	2.14115	0.035289
	ENSG00000196660	SLC30A10	2.14081	3.23451e-05
	ENSG00000169507	SLC38A11	2.14079	6.17684e-06
	ENSG00000121410	A1BG	2.12681	0.0319972
	ENSG00000268272	VN1R78P	2.11068	0.00310958
	ENSG00000198865	CCDC152	2.10843	5.3368e-09
	ENSG00000186603	HPDL	2.10078	0.0207218
	ENSG00000136542	GALNT5	2.09871	5.35807e-15
	ENSG00000188611	ASAH2	2.09137	1.02048e-10
	ENSG00000197134	ZNF257	2.08923	5.82846e-52
	ENSG00000214903	RPS15AP3	2.08514	0.0189722
	ENSG00000231203	KRT8P10	2.07656	0.022636
	ENSG00000196502	SULT1A1	2.06431	0.0167253
	ENSG00000104967	NOVA2	2.0639	8.46293e-05
	ENSG00000149534	MS4A2	2.063	0.00634343
	ENSG00000222164	RN7SKP266	2.05049	0.0421829
	ENSG00000178597	PSAPL1	2.03798	0.000237914
	ENSG00000245384	CXXC4-AS1	2.00549	0.0475636
	ENSG00000168398	BDKRB2	2.00445	7.59213e-15
	ENSG00000156453	PCDH1	1.99525	2.29995e-21
	ENSG00000256193	LINC00507	1.99345	0.033089
	ENSG00000223351	ZNF385D-AS2	1.99296	0.0215053
	ENSG00000188958	UTS2B	1.98918	4.88695e-06
	ENSG00000268234	FKBP4P6	1.97964	0.0211455
	ENSG00000128510	CPA4	1.97624	2.60136e-28
	ENSG00000231205	ZNF826P	1.97063	1.77917e-14
	ENSG00000215093	EEF1A1P29	1.97027	0.0326464
	ENSG00000217026	RPL10P1	1.96789	0.0191321
	ENSG00000242058	RPS4XP19	1.96215	0.007903
	ENSG00000183878	UTY	1.95465	0.00661117
	ENSG00000118322	ATP10B	1.93998	0.00497791
	ENSG00000155011	DKK2	1.93015	0.0403409
	ENSG00000139329	LUM	1.92325	0.000549827
	ENSG00000198829	SUCNR1	1.90859	0.00477842
	ENSG00000146453	PNLDC1	1.90809	0.0217688
	ENSG00000234587	MRPL50P1	1.90556	0.00244829
	ENSG00000147613	PSKH2	1.9025	0.0458085
	ENSG00000266563	EIF1P5	1.90148	0.0106009
	ENSG00000183117	CSMD1	1.88362	5.58521e-05
	ENSG00000151490	PTPRO	1.87779	0.0248791
	ENSG00000165495	PKNOX2	1.87327	0.0294112
	ENSG00000170954	ZNF415	1.87125	3.47859e-08
	ENSG00000105388	CEACAM5	1.85535	0.00951463
	ENSG00000124721	DNAH8	1.85255	1.98405e-12
	ENSG00000157502	PWWP3B	1.84413	0.00326997
	ENSG00000113805	CNTN3	1.84253	0.0467501
	ENSG00000243943	ZNF512	1.83801	0.0341768
	ENSG00000154864	PIEZO2	1.82853	0.0256989
	ENSG00000126561	STAT5A	1.82406	0.0310009
	ENSG00000179083	FAM133A	1.81828	1.90251e-17
	ENSG00000116176	TPSG1	1.81614	0.00594011
	ENSG00000118946	PCDH17	1.8158	2.47811e-06
	ENSG00000204128	C2orf72	1.80498	0.0017346
	ENSG00000134247	PTGFRN	1.79733	0.000195046
	ENSG00000100985	MMP9	1.7932	0.00158263
	ENSG00000170745	KCNS3	1.78334	0.0002547
	ENSG00000224834	BTF3P9	1.77122	0.0412146
	ENSG00000197928	ZNF677	1.76773	1.90251e-17
	ENSG00000224217	PRPF4BP1	1.76403	0.0379143
	ENSG00000243256	RPL30P14	1.76285	0.00703715
	ENSG00000196724	ZNF418	1.75815	1.44255e-05
	ENSG00000163362	INAVA	1.7532	4.29977e-35
	ENSG00000181072	CHRM2	1.75245	0.0290332
	ENSG00000239527	RPS23P7	1.74535	0.0356912
	ENSG00000242706	RPS27AP9	1.73984	0.0240383
	ENSG00000134198	TSPAN2	1.7392	0.000280086
	ENSG00000224294	PINCR	1.71646	0.0240174
	ENSG00000120594	PLXDC2	1.70537	0.0068068
	ENSG00000228063	LYPLAL1-DT	1.68738	0.000114907
	ENSG00000225746	MEG8	1.67956	0.00289488
	ENSG00000188227	ZNF793	1.67786	7.01422e-14
	ENSG00000234702	VDAC1P3	1.67663	0.0190462
	ENSG00000255282	WTAPP1	1.67206	0.0135705
	ENSG00000248810	LINC02432	1.66715	0.032247
	ENSG00000224689	ZNF812P	1.66555	0.0187445
	ENSG00000253318	TMCC1P1	1.66424	1.06527e-05
	ENSG00000197406	DIO3	1.66387	0.00233761
	ENSG00000213228	RPL12P38	1.65941	0.00261628
	ENSG00000214282	KRT8P14	1.65901	0.0156139
	ENSG00000138347	MYPN	1.64604	3.53741e-06
	ENSG00000091137	SLC26A4	1.64405	0.0187184
	ENSG00000233215	LINC01687	1.63837	1.27704e-06
	ENSG00000137817	PARP6	1.62832	0.0283175
	ENSG00000214199	EEF1A1P12	1.62175	0.0114246
	ENSG00000165084	C8orf34	1.6078	0.00497548
	ENSG00000268222	EEF1A1P7	1.60342	0.0227985
	ENSG00000204983	PRSS1	1.59813	1.93324e-05
	ENSG00000183850	ZNF730	1.59105	3.93088e-12
	ENSG00000267258	PPIAP58	1.58959	0.00289034
	ENSG00000165905	LARGE2	1.58223	1.26718e-06
	ENSG00000033627	ATP6V0A1	1.57901	0.000354769
	ENSG00000069188	SDK2	1.56956	0.0258499
	ENSG00000182985	CADM1	1.56935	1.15545e-05
	ENSG00000280623	PCAT14	1.56494	0.00803683
	ENSG00000251521	IMPA1P1	1.5636	0.0167395
	ENSG00000213394	RPSAP46	1.56261	0.0475636
	ENSG00000067048	DDX3Y	1.55963	0.011895
	ENSG00000218265	RPS4XP7	1.55597	0.00901904
	ENSG00000253767	PCDHGA8	1.55452	4.9863e-06
	ENSG00000257907	EEF1A1P17	1.5536	0.0310516
	ENSG00000160588	MPZL3	1.55298	3.18297e-07
	ENSG00000140368	PSTPIP1	1.55077	0.00950829
	ENSG00000237413	MGC27382	1.54631	0.00111147
	ENSG00000228956	SATB1-AS1	1.54499	7.62141e-07
	ENSG00000115009	CCL20	1.54285	2.07401e-05
	ENSG00000115457	IGFBP2	1.54205	3.36136e-06
	ENSG00000160181	TFF2	1.53645	5.55898e-07
	ENSG00000158296	SLC13A3	1.53429	0.00634882
	ENSG00000082482	KCNK2	1.53255	1.56936e-09
	ENSG00000242657	RN7SL581P	1.52062	0.0478327
	ENSG00000267480	LINC02979	1.51337	0.013392
	ENSG00000122367	LDB3	1.51169	0.0347655
	ENSG00000160183	TMPRSS3	1.50904	4.36439e-11
	ENSG00000270479	BNIP3P37	1.50881	0.0112131
	ENSG00000278318	ZNF229	1.50778	3.85538e-11
	ENSG00000213235	EEF1A1P16	1.50747	0.0403409
	ENSG00000267325	LINC01415	1.50104	0.00349178
	ENSG00000101336	HCK	1.501	0.0349529
	ENSG00000237882	PPIAP13	1.49796	0.0408086
	ENSG00000166922	SCG5	1.49558	0.00248906
	ENSG00000180287	PLD5	1.49468	0.000333375
	ENSG00000204195	AWAT1	1.49456	4.66554e-06
	ENSG00000157168	NRG1	1.4926	0.000619875
	ENSG00000215452	ZNF663P	1.47012	0.0012356
	ENSG00000197872	CYRIA	1.46875	0.00159365
	ENSG00000234444	ZNF736	1.46855	6.65024e-29
	ENSG00000268100	ZNF725P	1.46728	0.00511266
	ENSG00000155961	RAB39B	1.46685	0.0366545
	ENSG00000250144	EEF1A1P35	1.46274	0.0360272
	ENSG00000185448	FAM47A	1.45669	0.000445866
	ENSG00000171291	ZNF439	1.45617	2.0842e-31
	ENSG00000254305	MRPL9P1	1.45478	0.0120737
	ENSG00000100867	DHRS2	1.45219	0.0159009
	ENSG00000235244	DANT2	1.44914	0.000120096
	ENSG00000176049	JAKMIP2	1.44799	4.54387e-17
	ENSG00000253159	PCDHGA12	1.44547	0.00133875
	ENSG00000177138	FAM9B	1.44129	0.0431451
	ENSG00000172771	EFCAB12	1.43446	0.0350302
	ENSG00000135218	CD36	1.42929	0.00583992
	ENSG00000243746	EEF1A1P10	1.42547	0.0145139
	ENSG00000184210	DGAT2L6	1.42506	0.000409886
	ENSG00000171766	GATM	1.4117	4.93067e-08
	ENSG00000117318	ID3	1.40872	0.000111067
	ENSG00000073282	TP63	1.40857	5.37655e-05
	ENSG00000139915	MDGA2	1.40677	8.63321e-06
	ENSG00000253305	PCDHGB6	1.40497	5.38446e-05
	ENSG00000107719	PALD1	1.40475	0.026254
	ENSG00000139292	LGR5	1.40347	3.3313e-08
	ENSG00000140297	GCNT3	1.3974	0.0154379
	ENSG00000165092	ALDH1A1	1.39412	0.00202478
	ENSG00000261645	DISC1FP1	1.39372	0.0375435
	ENSG00000007237	GAS7	1.39162	0.00413368
	ENSG00000258733	LINC02328	1.3911	9.58919e-05
	ENSG00000244734	HBB	1.38661	0.0082148
	ENSG00000130558	OLFM1	1.38657	0.00690511
	ENSG00000101441	CST4	1.37863	9.98193e-05
	ENSG00000223547	ZNF844	1.37615	1.76075e-23
	ENSG00000237433	RPSAP11	1.37259	0.0203902
	ENSG00000108691	CCL2	1.37132	2.00702e-08
	ENSG00000240423	LINC00636	1.36675	0.003488
	ENSG00000124216	SNAI1	1.36209	0.0442878
	ENSG00000196268	ZNF493	1.35951	8.58912e-29
	ENSG00000229563	LINC01204	1.34914	9.52705e-13
	ENSG00000228169	PPIAP19	1.34843	0.00456573
	ENSG00000121440	PDZRN3	1.34732	6.06e-07
	ENSG00000224958	PGM5-AS1	1.34079	0.0239493
	ENSG00000239504	RN7SL583P	1.33712	0.000338863
	ENSG00000171564	FGB	1.33711	0.000109087
	ENSG00000196557	CACNA1H	1.33652	0.000129436
	ENSG00000232677	LINC00665	1.33553	2.52469e-14
	ENSG00000162687	KCNT2	1.33473	0.000149508
	ENSG00000185973	TMLHE	1.32911	6.19375e-08
	ENSG00000198075	SULT1C4	1.32378	0.00123942
	ENSG00000228247	UBBP2	1.32172	0.0332201
	ENSG00000172000	ZNF556	1.31745	7.29189e-08
	ENSG00000137745	MMP13	1.3161	1.9897e-12
	ENSG00000174469	CNTNAP2	1.31045	5.6841e-06
	ENSG00000197558	SSPOP	1.30953	0.0494156
	ENSG00000215347	SLC25A5P1	1.30818	0.0103932
	ENSG00000240854	PSMC2P1	1.30566	0.0217688
	ENSG00000258769	RAP1AP	1.29656	0.0440364
	ENSG00000082438	COBLL1	1.29379	2.06847e-21
	ENSG00000214189	ZNF788P	1.28733	6.07088e-24
	ENSG00000196611	MMP1	1.28563	0.000676251
	ENSG00000179862	CITED4	1.28472	0.0214865
	ENSG00000162148	PPP1R32	1.28336	0.0275
	ENSG00000206228	HNRNPA1P4	1.27701	0.0496466
	ENSG00000113327	GABRG2	1.26639	0.00504409
	ENSG00000163347	CLDN1	1.26227	2.63682e-17
	ENSG00000231924	PSG1	1.26048	0.0201526
	ENSG00000233189	RPL12P29	1.26038	0.0477293
	ENSG00000257043	SRSF3P1	1.25312	0.00244205
	ENSG00000073737	DHRS9	1.25266	0.00284471
	ENSG00000136267	DGKB	1.2484	4.15474e-07
	ENSG00000263563	UBBP4	1.24797	0.0429495
	ENSG00000267920	SNX6P1	1.2435	0.00133875
	ENSG00000111863	ADTRP	1.2405	4.44148e-10
	ENSG00000124225	PMEPA1	1.23816	3.53034e-13
	ENSG00000141485	SLC13A5	1.22179	0.0447592
	ENSG00000125384	PTGER2	1.21565	1.92048e-07
	ENSG00000255346	NOX5	1.21121	8.95846e-07
	ENSG00000187122	SLIT1	1.20932	6.69675e-05
	ENSG00000104413	ESRP1	1.2042	0.0366504
	ENSG00000213344	PCNPP3	1.20065	0.000357438
	ENSG00000171451	DSEL	1.1996	0.00019097
	ENSG00000168939	SPRY3	1.19464	0.0132113
	ENSG00000145703	IQGAP2	1.189	2.0053e-08
	ENSG00000187098	MITF	1.17996	3.58928e-18
	ENSG00000081237	PTPRC	1.17559	0.029443
	ENSG00000184985	SORCS2	1.17118	5.25765e-15
	ENSG00000182870	GALNT9	1.17006	0.000500784
	ENSG00000225542	ZNF385D-AS1	1.16947	0.021992
	ENSG00000197496	SLC2A10	1.16913	1.87152e-05
	ENSG00000154654	NCAM2	1.16721	6.51893e-08
	ENSG00000187175	KRTAP12-1	1.1647	0.000978229
	ENSG00000107742	SPOCK2	1.16351	0.0151748
	ENSG00000155849	ELMO1	1.16215	0.000886244
	ENSG00000144152	FBLN7	1.15503	0.00321582
	ENSG00000100156	SLC16A8	1.15242	0.0117192
	ENSG00000181007	ZFP82	1.14863	2.13243e-06
	ENSG00000144724	PTPRG	1.14858	2.97425e-09
	ENSG00000140403	DNAJA4	1.14436	4.64473e-06
	ENSG00000109452	INPP4B	1.13996	7.2043e-17
	ENSG00000225338	RPL23AP18	1.13241	0.00418292
	ENSG00000162975	KCNF1	1.13221	0.000229147
	ENSG00000131097	HIGD1B	1.12272	0.0251521
	ENSG00000183018	SPNS2	1.11707	7.82308e-07
	ENSG00000138615	CILP	1.11666	0.021923
	ENSG00000188171	ZNF626	1.11665	6.46581e-19
	ENSG00000047457	CP	1.1091	1.45062e-05
	ENSG00000092969	TGFB2	1.10605	0.00333722
	ENSG00000120708	TGFBI	1.10199	0.00649116
	ENSG00000198795	ZNF521	1.09997	0.0390437
	ENSG00000230593	PPIAP40	1.09912	0.0196501
	ENSG00000196338	NLGN3	1.09624	0.025238
	ENSG00000269662	BNIP3P39	1.09618	0.0173801
	ENSG00000197617	VN1R5	1.09318	0.0225204
	ENSG00000231120	BTF3P10	1.09055	0.011838
	ENSG00000198342	ZNF442	1.08696	1.29077e-06
	ENSG00000140511	HAPLN3	1.08642	2.97789e-05
	ENSG00000108551	RASD1	1.0848	7.21579e-05
	ENSG00000135373	EHF	1.08376	5.65602e-11
	ENSG00000196834	POTEI	1.08013	0.00733661
	ENSG00000283023	FRG1GP	1.07947	0.00381863
	ENSG00000245848	CEBPA	1.07654	0.027448
	ENSG00000204434	POTEKP	1.07574	0.0442236
	ENSG00000062038	CDH3	1.07449	0.024403
	ENSG00000158089	GALNT14	1.07194	1.14315e-11
	ENSG00000048740	CELF2	1.0706	0.0341768
	ENSG00000197937	ZNF347	1.06927	1.74015e-16
	ENSG00000081923	ATP8B1	1.06892	3.9641e-14
	ENSG00000132204	LINC00470	1.06715	2.57058e-09
	ENSG00000257446	ZNF878	1.06699	0.000200004
	ENSG00000135480	KRT7	1.06419	1.04427e-05
	ENSG00000240210	RPL7AP5	1.06158	0.0111221
	ENSG00000184635	ZNF93	1.06133	2.23226e-13
	ENSG00000269834	ZNF528-AS1	1.05978	0.000647147
	ENSG00000254388	DUTP2	1.05873	0.0448069
	ENSG00000253485	PCDHGA5	1.05511	0.000265837
	ENSG00000153823	PID1	1.05388	1.02963e-07
	ENSG00000154258	ABCA9	1.05078	0.0015981
	ENSG00000102935	ZNF423	1.04937	0.0336177
	ENSG00000214457	RPL7P29	1.04732	7.46455e-05
	ENSG00000019505	SYT13	1.04548	7.79628e-08
	ENSG00000100234	TIMP3	1.04541	0.00145077
	ENSG00000167799	NUDT8	1.04228	3.95162e-05
	ENSG00000101222	SPEF1	1.04152	0.0149911
	ENSG00000258498	DIO3OS	1.04063	0.00284992
	ENSG00000049247	UTS2	1.03461	0.0339305
	ENSG00000106952	TNFSF8	1.0326	0.0424926
	ENSG00000114771	AADAC	1.03004	0.000962397
	ENSG00000269001	ZNF818P	1.02647	4.88808e-10
	ENSG00000166473	PKD1L2	1.02338	0.0158768
	ENSG00000253537	PCDHGA7	1.02259	0.0309381
	ENSG00000144962	SPATA16	1.01538	0.000184295
	ENSG00000056558	TRAF1	1.01415	5.16999e-05
	ENSG00000170927	PKHD1	1.00417	8.43798e-10
	ENSG00000249550	LINC01234	-1.00065	5.55286e-07
	ENSG00000185745	IFIT1	-1.00244	0.0421262
	ENSG00000201573	Y_RNA	-1.00632	0.0497088
	ENSG00000183580	FBXL7	-1.00763	0.0118507
	ENSG00000186854	TRABD2A	-1.01434	1.35749e-07
	ENSG00000119630	PGF	-1.01484	4.9863e-06
	ENSG00000143469	SYT14	-1.01488	1.98203e-06
	ENSG00000102362	SYTL4	-1.01597	2.40658e-08
	ENSG00000104419	NDRG1	-1.02091	0.00144836
	ENSG00000188517	COL25A1	-1.0278	1.79972e-14
	ENSG00000141505	ASGR1	-1.02833	0.0285467
	ENSG00000154529	CNTNAP3B	-1.02895	9.85415e-12
	ENSG00000082497	SERTAD4	-1.0336	0.0264221
	ENSG00000144852	NR1I2	-1.03512	0.0047093
	ENSG00000137440	FGFBP1	-1.03829	0.0466119
	ENSG00000122035	RASL11A	-1.0439	2.29251e-05
	ENSG00000197619	ZNF615	-1.04419	1.85745e-09
	ENSG00000106436	MYL10	-1.04515	0.00297013
	ENSG00000114757	PEX5L	-1.04708	8.87152e-07
	ENSG00000139318	DUSP6	-1.05006	0.000154912
	ENSG00000184232	OAF	-1.05429	8.6177e-22
	ENSG00000237300	MTCO1P19	-1.0569	0.0227985
	ENSG00000102287	GABRE	-1.06062	0.0144335
	ENSG00000130822	PNCK	-1.06439	0.0464096
	ENSG00000155966	AFF2	-1.06565	6.68787e-10
	ENSG00000130821	SLC6A8	-1.06668	0.000299956
	ENSG00000130052	STARD8	-1.0726	0.0273096
	ENSG00000203397	SHISA5P2	-1.07753	0.0324022
	ENSG00000147003	CLTRN	-1.091	0.0121004
	ENSG00000100433	KCNK10	-1.09802	5.01201e-11
	ENSG00000111052	LIN7A	-1.09822	5.20375e-06
	ENSG00000173281	PPP1R3B	-1.0991	1.84034e-07
	ENSG00000198535	C2CD4A	-1.10328	0.000562833
	ENSG00000106714	CNTNAP3	-1.1071	1.86272e-09
	ENSG00000154589	LY96	-1.11134	0.0106893
	ENSG00000104415	CCN4	-1.11143	0.0174095
	ENSG00000128805	ARHGAP22	-1.11247	5.05607e-14
	ENSG00000054356	PTPRN	-1.12987	0.0403187
	ENSG00000235674	LDHAP2	-1.13874	0.0242749
	ENSG00000242307	RPS26P52	-1.14585	0.0356912
	ENSG00000101955	SRPX	-1.15544	2.03797e-21
	ENSG00000179195	ZNF664	-1.16121	1.16496e-101
	ENSG00000171094	ALK	-1.17002	0.000347972
	ENSG00000182389	CACNB4	-1.17471	3.65739e-06
	ENSG00000137252	HCRTR2	-1.1778	0.000492619
	ENSG00000268297	CLEC4GP1	-1.185	3.84475e-06
	ENSG00000144476	ACKR3	-1.19201	0.0415916
	ENSG00000147206	NXF3	-1.19275	0.0119016
	ENSG00000121966	CXCR4	-1.19437	0.00393307
	ENSG00000071073	MGAT4A	-1.19983	0.000168401
	ENSG00000082397	EPB41L3	-1.20109	0.00429076
	ENSG00000134326	CMPK2	-1.20512	0.0370815
	ENSG00000253633	LINC03047	-1.2083	0.0285467
	ENSG00000248682	ARHGAP22-IT1	-1.20865	0.0134294
	ENSG00000168447	SCNN1B	-1.21365	0.00324164
	ENSG00000185885	IFITM1	-1.21461	0.0401981
	ENSG00000243197	TUSC7	-1.22658	0.0315298
	ENSG00000143127	ITGA10	-1.23791	0.0209429
	ENSG00000151812	SLC35F4	-1.23795	0.0244536
	ENSG00000186481	ANKRD20A5P	-1.24277	0.000180343
	ENSG00000104044	OCA2	-1.24897	0.00439058
	ENSG00000169116	PARM1	-1.25199	2.80921e-11
	ENSG00000254554	ADM-DT	-1.27374	0.012235
	ENSG00000159167	STC1	-1.27505	0.000314001
	ENSG00000197520	FAM177B	-1.27985	5.76228e-05
	ENSG00000133134	BEX2	-1.28192	0.0120737
	ENSG00000110852	CLEC2B	-1.29646	2.12571e-08
	ENSG00000073146	MOV10L1	-1.29874	0.0265946
	ENSG00000229622	MTND5P2	-1.30646	0.00253044
	ENSG00000205693	MANSC4	-1.30783	2.17753e-05
	ENSG00000066056	TIE1	-1.3299	7.58766e-09
	ENSG00000237643	LINC01610	-1.34733	0.0276454
	ENSG00000175161	CADM2	-1.35036	9.0753e-07
	ENSG00000249717	PARM1-AS1	-1.36141	0.0428999
	ENSG00000153930	ANKFN1	-1.37301	0.00604908
	ENSG00000152229	PSTPIP2	-1.39459	0.0417747
	ENSG00000162645	GBP2	-1.40106	0.0478072
	ENSG00000167772	ANGPTL4	-1.4073	0.00721542
	ENSG00000141469	SLC14A1	-1.41494	3.24317e-09
	ENSG00000110446	SLC15A3	-1.4252	0.039259
	ENSG00000105877	DNAH11	-1.42832	7.35096e-05
	ENSG00000179935	LINC00652	-1.44436	0.0269098
	ENSG00000236860	RPL39P29	-1.44489	0.00783829
	ENSG00000137673	MMP7	-1.44548	0.0486654
	ENSG00000105929	ATP6V0A4	-1.46099	0.0122731
	ENSG00000173212	MAB21L3	-1.4705	5.45259e-08
	ENSG00000170989	S1PR1	-1.48214	0.000492619
	ENSG00000124256	ZBP1	-1.49264	0.039621
	ENSG00000144837	PLA1A	-1.50044	0.0166463
	ENSG00000148926	ADM	-1.50942	7.03518e-05
	ENSG00000102760	RGCC	-1.5157	0.00929545
	ENSG00000111348	ARHGDIB	-1.5197	2.39241e-13
	ENSG00000179776	CDH5	-1.52424	0.000466238
	ENSG00000165507	DEPP1	-1.5502	0.000382109
	ENSG00000166828	SCNN1G	-1.57917	0.00733661
	ENSG00000162723	SLAMF9	-1.59046	0.00824463
	ENSG00000057657	PRDM1	-1.59746	6.84607e-09
	ENSG00000180353	HCLS1	-1.61994	9.79477e-17
	ENSG00000277734	TRAC	-1.63577	0.000322298
	ENSG00000018236	CNTN1	-1.63728	0.0483038
	ENSG00000146674	IGFBP3	-1.66994	0.00339398
	ENSG00000180190	TDRP	-1.68291	7.68274e-06
	ENSG00000126768	TIMM17B	-1.68966	2.25049e-42
	ENSG00000172243	CLEC7A	-1.69716	0.00177519
	ENSG00000223392	CLDN10-AS1	-1.73825	9.4847e-12
	ENSG00000169174	PCSK9	-1.74865	3.15497e-07
	ENSG00000137310	TCF19	-1.75991	0.000216192
	ENSG00000185352	HS6ST3	-1.78845	1.13097e-06
	ENSG00000241648	CADM2-AS2	-1.80596	0.0389733
	ENSG00000170909	OSCAR	-1.8479	0.00783829
	ENSG00000125810	CD93	-1.8565	1.80009e-05
	ENSG00000223485	LINC01615	-1.90059	0.00204624
	ENSG00000064886	CHI3L2	-1.90665	0.00425403
	ENSG00000170345	FOS	-1.93198	0.0259196
	ENSG00000206921	RNU6-481P	-1.95596	0.0475207
	ENSG00000213512	GBP7	-2.05432	0.00787144
	ENSG00000172250	SERHL	-2.212	0.0329628
	ENSG00000131203	IDO1	-2.30621	0.017774
	ENSG00000224568	LINC01886	-2.46334	0.00820194
	ENSG00000006210	CX3CL1	-2.46982	0.00182104
	ENSG00000169245	CXCL10	-2.5555	0.0389912
	ENSG00000224389	C4B	-2.60772	0.0166606
	ENSG00000138061	CYP1B1	-2.61944	4.9495e-05
	ENSG00000237207	RBM17P3	-2.68558	0.0270436
	ENSG00000183304	FAM9A	-2.75486	0.012672
	ENSG00000147256	ARHGAP36	-3.022	0.000664648
	ENSG00000200579	Y_RNA	-3.14124	0.016135
	ENSG00000259916	AQP7B	-3.49242	0.0494983
	ENSG00000202281	RNA5SP235	-3.66925	0.0120437
